# Postnatal xanthine metabolism regulates cardiac regeneration in mammals

**DOI:** 10.1101/2024.07.24.605040

**Authors:** Yuichi Saito, Yuki Sugiura, Akane Sakaguchi, Tai Sada, Chihiro Nishiyama, Rae Maeda, Mari Kaneko, Hiroshi Kiyonari, Wataru Kimura

## Abstract

Postnatal cardiomyocyte cell cycle withdrawal is a critical step wherein the mammalian heart loses regenerative potential after birth. Here, we conducted interspecies multi-omic comparisons between the mouse heart and that of the opossum, which have different postnatal time-windows for cardiomyocyte cell cycle withdrawal. Xanthine metabolism was activated in both postnatal hearts in parallel with cardiomyocyte cell cycle arrest. The pentose phosphate pathway (PPP) which produces NADPH was found to decrease simultaneously. Postnatal myocardial tissues became oxidized accordingly, and administration of antioxidants to neonatal mice altered the PPP and suppressed the postnatal activation of cardiac xanthine metabolism. These results suggest a redox-dependent postnatal switch from purine synthesis to degradation in the heart. Inhibition of xanthine metabolism in the postnatal heart extended postnatal duration of cardiomyocyte proliferation and maintained postnatal heart regeneration potential in mice. These findings highlight a novel role of xanthine metabolism as a metabolic regulator of cardiac regeneration potential.
