## Supplementary material for "Postnatal xanthine metabolism regulates cardiac regeneration in mammals": Table S2

### Sheet: Table S2. MetaboAnalyst_result_
Pathway	Total	Expected	Hits	Raw p	-LOG10(p)	Holm adjust	FDR	Impact
Pentose phosphate pathway	47	22.111	32	0.0026778	2.5722	0.18209	0.013232	3.0435
Citrate cycle (TCA cycle)	42	19.758	38	2.63e-09	8.5807	1.97e-07	2.21e-08	2.9024
Purine metabolism	169	79.504	119	1.61e-10	9.7927	1.24e-08	1.69e-09	2.5952
Fatty acid degradation	102	47.985	37	0.99048	0.0041521	1	1	2.505
Glycolysis or Gluconeogenesis	61	28.697	54	6.87e-12	11.163	5.36e-10	8.25e-11	2.4167
Pyruvate metabolism	45	21.17	37	1.01e-06	5.9971	7.25e-05	6.5e-06	2.25
Synthesis and degradation of ketone bodies	10	4.7044	8	0.036484	1.4379	1	0.1117	2.2222
Nicotinate and nicotinamide metabolism	43	20.229	36	5.92e-07	6.2276	4.32e-05	4.15e-06	2.0952
Glutathione metabolism	56	26.345	53	1.04e-14	13.982	8.33e-13	1.75e-13	2.0727
Phenylalanine, tyrosine and tryptophan biosynthesis	11	5.1748	4	0.84457	0.073366	1	1	2
Galactose metabolism	51	23.992	25	0.44182	0.35475	1	0.84348	1.96
Fructose and mannose metabolism	37	17.406	32	5.79e-07	6.2372	4.29e-05	4.15e-06	1.9444
One carbon pool by folate	31	14.584	15	0.51065	0.29188	1	0.9217	1.9333
Fatty acid biosynthesis	129	60.687	12	1	0	1	1	1.8984
Glycosylphosphatidylinositol (GPI)-anchor biosynthesis	31	14.584	16	0.3691	0.43285	1	0.7382	1.7667
Alanine, aspartate and glutamate metabolism	61	28.697	36	0.038564	1.4138	1	0.1117	1.75
Glycine, serine and threonine metabolism	72	33.872	36	0.34755	0.45898	1	0.71206	1.7324
Propanoate metabolism	48	22.581	31	0.010218	1.9906	0.67442	0.045176	1.7234
Arginine biosynthesis	27	12.702	20	0.0038719	2.4121	0.25941	0.018069	1.6923
Fatty acid elongation	75	35.283	22	0.99951	0.00021265	1	1	1.6757
beta-Alanine metabolism	44	20.699	27	0.038441	1.4152	1	0.1117	1.6512
Valine, leucine and isoleucine degradation	88	41.399	47	0.13351	0.87447	1	0.32986	1.6322
Butanoate metabolism	29	13.643	20	0.013816	1.8596	0.89804	0.058027	1.6071
D-Glutamine and D-glutamate metabolism	10	4.7044	5	0.54863	0.26072	1	0.9217	1.5556
Pentose and glucuronate interconversions	32	15.054	16	0.43567	0.36085	1	0.84348	1.5484
Starch and sucrose metabolism	37	17.406	24	0.021345	1.6707	1	0.085381	1.5278
Arginine and proline metabolism	78	36.694	50	0.0015367	2.8134	0.10604	0.0080679	1.5065
Vitamin B6 metabolism	21	9.8792	5	0.9925	0.0032711	1	1	1.5
Amino sugar and nucleotide sugar metabolism	81	38.106	43	0.1598	0.79643	1	0.37286	1.475
Cysteine and methionine metabolism	71	33.401	42	0.025307	1.5968	1	0.095928	1.4714
Pyrimidine metabolism	99	46.574	47	0.50529	0.29646	1	0.9217	1.4592
Glycerolipid metabolism	35	16.465	44	1.25e-22	21.904	1.05e-20	5.24e-21	1.4412
Various types of N-glycan biosynthesis	36	16.936	13	0.93329	0.029983	1	1	1.4286
Sulfur metabolism	18	8.4679	11	0.16777	0.77529	1	0.38088	1.4118
Terpenoid backbone biosynthesis	36	16.936	23	0.030425	1.5168	1	0.10223	1.4
Valine, leucine and isoleucine biosynthesis	12	5.6453	6	0.531	0.27491	1	0.9217	1.3636
Neomycin, kanamycin and gentamicin biosynthesis	4	1.8818	3	0.26935	0.56969	1	0.58013	1.3333
Glycosphingolipid biosynthesis - globo and isoglobo series	31	14.584	8	0.99572	0.0018645	1	1	1.3333
Biotin metabolism	21	9.8792	4	0.99829	0.00074484	1	1	1.3
Phosphatidylinositol signaling system	74	34.813	72	6.24e-22	21.205	5.12e-20	1.75e-20	1.2877
Sphingolipid metabolism	58	27.286	35	0.027317	1.5636	1	0.095928	1.2632
Riboflavin metabolism	9	4.234	7	0.063686	1.196	1	0.16718	1.25
Glycerophospholipid metabolism	86	40.458	68	5.9e-10	9.229	4.49e-08	5.51e-09	1.2353
Thiamine metabolism	14	6.5862	10	0.058195	1.2351	1	0.15769	1.2308
Nitrogen metabolism	10	4.7044	10	0.00051974	3.2842	0.036901	0.0031184	1.2222
Inositol phosphate metabolism	69	32.46	66	7.52e-19	18.124	6.09e-17	1.58e-17	1.2206
Glyoxylate and dicarboxylate metabolism	56	26.345	32	0.081332	1.0897	1	0.20703	1.2182
Folate biosynthesis	60	28.226	18	0.99785	0.00093449	1	1	1.1864
Phenylalanine metabolism	24	11.291	10	0.76816	0.11455	1	1	1.1304
N-Glycan biosynthesis	77	36.224	45	0.027408	1.5621	1	0.095928	1.0658
Steroid biosynthesis	82	38.576	14	1	6.83e-10	1	1	1.0617
Aminoacyl-tRNA biosynthesis	74	34.813	63	5.33e-12	11.273	4.21e-10	7.46e-11	1.0274
Glycosaminoglycan biosynthesis - heparan sulfate / heparin	7	3.2931	5	0.18062	0.74323	1	0.39927	1
Porphyrin and chlorophyll metabolism	53	24.933	25	0.54689	0.2621	1	0.9217	1
Ether lipid metabolism	39	18.347	28	0.001414	2.8496	0.09898	0.0079184	0.94737
Glycosaminoglycan biosynthesis - chondroitin sulfate / dermatan sulfate	18	8.4679	10	0.31172	0.50623	1	0.65462	0.94118
Pantothenate and CoA biosynthesis	34	15.995	15	0.69635	0.15717	1	1	0.93939
Retinol metabolism	44	20.699	13	0.99448	0.0024022	1	1	0.93023
Phosphonate and phosphinate metabolism	10	4.7044	5	0.54863	0.26072	1	0.9217	0.88889
Glycosaminoglycan degradation	44	20.699	14	0.98688	0.0057356	1	1	0.88372
Lysine degradation	49	23.052	55	1.25e-22	21.904	1.05e-20	5.24e-21	0.875
Tyrosine metabolism	88	41.399	20	1	1.9e-07	1	1	0.87356
Lipoic acid metabolism	15	7.0566	3	0.99312	0.002998	1	1	0.85714
Histidine metabolism	32	15.054	15	0.57681	0.23897	1	0.95004	0.83871
Ubiquinone and other terpenoid-quinone biosynthesis	17	7.9975	5	0.95836	0.01847	1	1	0.8125
Arachidonic acid metabolism	79	37.165	24	0.99927	0.0003185	1	1	0.79487
Selenocompound metabolism	35	16.465	15	0.74786	0.12618	1	1	0.79412
Drug metabolism - other enzymes	69	32.46	40	0.0425	1.3716	1	0.119	0.77941
alpha-Linolenic acid metabolism	22	10.35	9	0.78549	0.10486	1	1	0.7619
Mannose type O-glycan biosynthesis	30	14.113	10	0.95675	0.019202	1	1	0.75862
Taurine and hypotaurine metabolism	16	7.527	5	0.93805	0.027774	1	1	0.73333
Glycosphingolipid biosynthesis - ganglio series	47	22.111	10	0.99994	2.48e-05	1	1	0.65217
Tryptophan metabolism	84	39.517	26	0.99922	0.00033679	1	1	0.63855
Mucin type O-glycan biosynthesis	22	10.35	15	0.037026	1.4315	1	0.1117	0.61905
Primary bile acid biosynthesis	90	42.34	8	1	9.64e-17	1	1	0.53933
Metabolism of xenobiotics by cytochrome P450	117	55.042	22	1	6.71e-12	1	1	0.50862
Caffeine metabolism	21	9.8792	2	0.99997	1.28e-05	1	1	0.5
Biosynthesis of unsaturated fatty acids	47	22.111	3	1	2.93e-11	1	1	0.47826
Ascorbate and aldarate metabolism	17	7.9975	7	0.76607	0.11573	1	1	0.4375
Glycosphingolipid biosynthesis - lacto and neolacto series	102	47.985	14	1	2.47e-14	1	1	0.43564
Drug metabolism - cytochrome P450	39	18.347	22	0.15392	0.81271	1	0.3694	0.42105
Linoleic acid metabolism	17	7.9975	6	0.8893	0.050951	1	1	0.375
Steroid hormone biosynthesis	175	82.327	8	1	0	1	1	0.16092
